# Application of spatial transcriptomics across organoids: a high-resolution spatial whole-transcriptome benchmarking dataset

**DOI:** 10.1101/2025.05.04.651803

**Authors:** MR Nucera, N Charitakis, RF Leung, A Leichter, N Tuano, M Walkiewicz, V Sawant, L Rowley, M Scurr, PX Er, KS Tan, R Sutton, F Ahmad, R Saxena, A Maytum, DL Turner, HK Voges, HT Nim, X Sun, B Yang, KL Li, G Ball, AG Elefanty, SR Lamandé, KT Lawlor, JM Vanslambrouck, RJ Mills, ES Ng, EG Stanley, RB Werder, MH Little, DA Elliott, ER Porrello, MC Faux, DD Eisenstat, S Velasco, FJ Rossello, M Ramialison

## Abstract

Stem cell-derived organoids hold promise to model tissue-specific disease. To enable this, it is crucial to assess how transcriptional signatures, cellular organisation and composition of organoids compare to *in vivo* counterparts. However, technologies which elucidate regional molecular identity, like spatial transcriptomics, have been challenging to apply to organoids. This study presents the first systematic profiling of multiple stem cell derived organoid models (brain, heart muscle, heart valve, kidney, lung, cartilage, and haematopoietic) with Stereo-seq, a full transcriptome, spatial transcriptomics assay using on-chip in situ RNA capture at subcellular resolution. It describes optimisation of this assay to characterise organoids, use of multiple organoid samples on a single chip, assess differences in RNA capture efficiency compared to reference tissues and its limitations. This study introduces a bespoke analysis method that partitions samples into regions and further characterises them. These findings inform future works to characterise organoids using spatial transcriptomics, providing insights in optimising RNA capture of multiple organoids across a chip and novel methods for regional analysis.
