## SupplementaryTable for "Application of spatial transcriptomics across organoids: a high-resolution spatial whole-transcriptome benchmarking dataset"

### Sheet: Sheet1
	Number of bins	Tissue area (um2)
Cartilage Organoid
Bin size 50	2698	67450
Bin size 75	1467	55012.5
Bin size 100	987	49350
Brain Organoid
Bin size 50	1153	28825
Bin size 75	505	18937.5
Bin size 100	297	14850
Mouse head
Bin size 50	18634	465850
Bin size 75	9024	338400
Bin size 100	5313	265650
Mouse heart
Bin size 50	34171	854275
Bin size 75	16353	613238
Bin size 100	9357	467850
